# Serum cytokines during acute respiratory infection and relationship to age

**DOI:** 10.1101/2025.09.29.679372

**Authors:** Aanya Gupta, Holden T. Maecker

**Affiliations:** Human Immune Monitoring Center (HIMC), Institute for Immunity, Transplantation, and Infection (ITI), Stanford University, Stanford, CA 94305

## Abstract

Influenza and other seasonal respiratory viruses affect millions annually. While age is generally known to be correlated with risk and outcome, the mechanisms underlying these differences, especially in the infected, have been poorly defined. Previous studies have focused primarily on cell-subset shifts in older adults, leaving a gap in understanding of how cytokine responses vary across the full age spectrum. Cytokine data from Luminex assays were compiled from Stanford clinical studies and after batch control filtering, the dataset included 181 healthy individuals (ages 4–97) and 27 symptomatic individuals (mostly confirmed influenza, ages 14–77). Ordinary least squares regression was applied to assess cytokine differences due to infection status, age, and their interaction, with statistical significance defined as p < 0.05. The results illustrated that pro-inflammatory cytokines were found to be significantly elevated in infected individuals, with a trend of stronger effects in the young supported by comparison of intercepts between the regressions for the healthy and infected cohorts. The concept of inflammaging was also seen through several biomarkers with significant non-zero slopes in healthy cohorts that were not well-established in prior research. Our findings reveal both expected and novel cytokine behavior in influenza infection across a wide range of ages. By incorporating younger individuals and including age as a continuous variable, the study makes progress towards a deeper understanding of the changes in the immune system and its response to influenza across the lifespan.
