## Supplementary Table 1 for "Serum cytokines during acute respiratory infection and relationship to age"

### Sheet: Supplementary Table 1
Biomarker	P_Value (adjusted)
IP-10	1.26e-11
RANTES/CCL5	0.000283
IL1RA	0.00407
IL7	0.00451
GROA/KC/CXCL1	0.00645
HGF	0.01729
ICAM1	0.01058
IFNA	0.04976
IL31	0.00921
TNFA	0.01121
VCAM1	0.01219
