## Supplementary Table #2 for "Serum cytokines during acute respiratory infection and relationship to age"

### Sheet: Supplementary Table 2
Biomarker	P-Value (adjusted)	P-Value (unadjusted)	Slope for Healthy Subjects
EOTAXIN/CCL11	2.29e-09	5.72e-10	2.788
LEPTIN	1.78e-07	4.44e-08	37.974
MCP1/CCL2	1.19e-07	5.94e-08	4.445
VCAM1	1.45e-06	7.27e-07	14.356
BDNF	1.91e-06	9.53e-07	28.953
CD40L	p > 0.05	0.044015	3.4463
CSF2/GMCSF	3.94e-05	1.54e-05	41.704
HGF	0.000347	0.000173	1.3406
ICAM1	0.00543	0.002717	11.34
IL17F	p > 0.05	0.035854	2.0015
IL22	0.01417	0.007084	1.0307
IL9	p > 0.05	0.049673	0.3142
IP-10/CXCL10	0.000153	3.82e-05	2.4805
MIG/CXCL9	0.000822	0.000206	2.3721
MIP1A/CCL3	p > 0.05	0.01517	3.4432
PAI1/SERPINE1	1.07e-05	5.34e-06	16.945
PDGFBB	1.87e-06	9.33e-07	2.3926
PIGF1	p > 0.05	0.03575	1.1613
RANTES/CCL5	1.65e-05	8.25e-06	7.5756
RESISTIN	0.00533	0.002665	10.552
VEGF	0.02774	0.013871	3.4894
